# Haplotype-based fine-mapping of variant associations for complex traits

**DOI:** 10.64898/2026.10.19.760226

**Authors:** Arya Massarat, Michael Lamkin, Tara Mirmira, Utkarsh Jain, Jonathan Margoliash, Yang Li, Melissa Gymrek

## Abstract

Genome-wide association studies (GWAS) have identified tens of thousands of associations between genomic regions and complex traits in humans, but identifying the causal variants underlying these associations is challenging. Statistical fine-mapping techniques attempt to quantify the probability of causality of individual variants while accounting for the correlation induced by linkage disequilibrium (LD) between nearby variants. Existing fine-mapping solutions are limited to considering additive and independent contributions of individual variants, and also assume the causal variant is included in the analysis. Here, we introduce a novel fine-mapping method, happler, which models the effects of variant *haplotypes* (sets of alleles of two or more variants in *cis*) in addition to individual variants. By identifying haplotype proxies for causal variants, happler can infer additional effects including those driven by combinations of variants in *cis* and ungenotyped causal variants, such as complex structural variants, which are in some cases better tagged by one or more haplotypes than by individual SNPs. Simulation experiments show that whereas happler can correctly identify causal haplotype effects, traditional methods based on individual variants can produce inconclusive results in such cases. We applied happler to identify 32 haplotypes associated with gene expression using 359 individuals from the Geuvadis dataset. Of these, five are confidently fine-mapped, with stronger posterior inclusion probabilities than any individual variant, in an external cohort from the Genotype Tissue Expression (GTEx) project. Finally, we used the AoU dataset to demonstrate the utility of haplotypes for tagging rare causal variants that are absent from the input dataset.

Happler is available at: https://github.com/gymrek-lab/happler
