## Supplemental Table 1 for "Haplotype-based fine-mapping of variant associations for complex traits"

### Sheet: README
Locus Identification Columns
locus/locus: Genomic coordinate window and identifier for the tested locus, formatted as _-:<gene_id>:<haplotype_id>.
locus/gene_id: Ensembl gene identifier for the target gene.
locus/gene_name: Gene symbol corresponding to the Ensembl gene ID.
Cohort-Specific Metrics (in either Geuvadis or GTEx)
hap_exp_var: Proportion of variance explained by the full haplotype model.
alleles_exp_var: Proportion of variance explained by the constituent alleles modeled additively
hap_r2: R² for the haplotype association model.
alleles_r2: R² when modeling the constituent alleles additively.
hap_over_alleles_r2: Ratio of the haplotype R² to the constituent alleles' R²
allele_ld: Linkage disequilibrium between the constituent alleles forming the haplotype.
hap_afs: Alternate allele frequency of the haplotype.
hap_betas: Effect size estimate (beta coefficient) of the haplotype on target gene expression.
hap_pvals: Association p-value of the haplotype model.
hap_bics: Bayesian Information Criterion (BIC) score for the haplotype model
indep_bics: BIC score when modeling the constituent alleles additively
num_alleles: Number of constituent alleles/variants comprising the haplotype.
allele_afs: Comma-separated allele frequencies for each constituent variant in the haplotype.
allele_effects: Comma-separated effect sizes (beta coefficients) for each constituent allele.
allele_pvals: Comma-separated association p-values for each constituent allele.
allele_bics: Comma-separated BIC scores for the haplotype after the inclusion of each allele
allele_deltas: Comma-separated ΔBICext,finat scores after the inclusion of each allele
allele_bics_og: Original BIC scores for the constituent alleles
allele_deltas_og: Comma-separated ΔBICext scores
GTEx Fine-Mapping Metrics (SuSiE)
gtex/hap_pip: Posterior Inclusion Probability (PIP) of the haplotype model.
gtex/best_snp_pip: Highest PIP among the individual SNPs in the locus.

### Sheet: Geuvadis-GTEx
locus	locus	locus	gtex	gtex	gtex	gtex	gtex	gtex	gtex	gtex	gtex	gtex	gtex	gtex	gtex	gtex	gtex	gtex	gtex	gtex	gtex	gtex	gtex	geuvadis	geuvadis	geuvadis	geuvadis	geuvadis	geuvadis	geuvadis	geuvadis	geuvadis	geuvadis	geuvadis	geuvadis	geuvadis	geuvadis	geuvadis	geuvadis	geuvadis	geuvadis	geuvadis
locus	gene_id	gene_name	hap_exp_var	alleles_exp_var	hap_r2	alleles_r2	hap_over_alleles_r2	allele_ld	hap_afs	hap_betas	hap_pvals	hap_bics	indep_bics	num_alleles	allele_afs	allele_effects	allele_pvals	allele_bics	allele_deltas	allele_bics_og	allele_deltas_og	hap_pip	best_snp_pip	hap_exp_var	alleles_exp_var	hap_r2	alleles_r2	hap_over_alleles_r2	allele_ld	hap_afs	hap_betas	hap_pvals	hap_bics	indep_bics	num_alleles	allele_afs	allele_effects	allele_pvals	allele_bics	allele_deltas	allele_bics_og	allele_deltas_og
22_50125049-51125049:ENSG00000100299:H0	ENSG00000100299	ARSA	0.0579885	0.0361792	0.0579885	0.035103	1.65195	0.040488	0.333333	-0.240808	0.011657	304.721	311.996	2	0.4212962962962963,0.3333333333333333	-0.17188451892829432,-0.2408081096967491	0.07391096438020958,0.011657038715294332	307.93398716099745,304.72116714786347	3.21282	856.95,832.68	24.27	3.85747e-05	0.93481	0.1638	0.0988456	0.1638	0.11768	1.3919	-0.199496	0.341226	-0.404722	0	960.461	985.617	2	0.4777158774373259,0.3412256267409471	-0.28955542603258466,-0.4047216115797245	2.2045569771880494e-08,1.2739181569689212e-15	993.2447021440667,960.460770147373	32.7839	856.95,832.68	24.27
14_76630055-77630055:ENSG00000198894:H0	ENSG00000198894	KIAA1737	0.270535	0.260357	0.270535	0.236647	1.1432	0.131316	0.208333	-0.52013	6.77175e-09	277.105	286.691	2	0.2638888888888889,0.20833333333333334	-0.4538749333725529,-0.5201298074064612	7.168234391644006e-07,6.771748674131334e-09	286.25996413438736,277.10491180300284	9.15505	961.93,936.51	25.42	0.786954	0.116759	0.176408	0.159425	0.176408	0.154396	1.14257	0.0436208	0.252089	-0.420009	0	955.007	970.359	2	0.3203342618384401,0.2520891364902507	-0.3619647036115191,-0.4200093992582632	1.3843771244447326e-12,8.09942518316606e-17	974.2656053070015,955.0065085746023	19.2591	961.93,936.51	25.42
1_212206621-213206621:ENSG00000123685:H0	ENSG00000123685	BATF3	0.0782125	0.105	0.0782125	0.102092	0.766102	0.0372381	0.287037	-0.279665	0.00322819	302.377	304.225	2	0.3425925925925926,0.28703703703703703	-0.29213911386826125,-0.27966494170793943	0.002053426777958277,0.003228192809750312	301.53832340989266,302.3772763920736	-0.838953	939.08,914.36	24.72	0.00758065	0.0214795	0.225369	0.188924	0.225369	0.182557	1.23451	0.0831002	0.292479	-0.474731	0	933.004	958.199	2	0.34401114206128136,0.2924791086350975	-0.42074329632082347,-0.4747305148479409	7.070589761874206e-17,1.2364362321450415e-21	954.7374490150424,933.0038719772336	21.7336	939.08,914.36	24.72
9_132916797-133916797:ENSG00000148290:H0	ENSG00000148290	SURF1	0.340155	0.324959	0.340155	0.322398	1.05508	0.0161342	0.439815	-0.583228	0	266.272	273.822	2	0.6018518518518519,0.4398148148148148	-0.5502484769483309,-0.5832283753407965	5.720559614770576e-10,2.8386264841744717e-11	272.22321665545945,266.27176454653915	5.95145	870.86,804.69	66.17	0.0166566	0.994491	0.397185	0.355307	0.397185	0.36151	1.09868	-0.0223708	0.412256	-0.630226	0	842.975	869.499	2	0.5501392757660167,0.41225626740947074	-0.5418355929677366,-0.6302258069969139	7.406395670353336e-29,2.9949370577275537e-41	899.9094677047417,842.9754172280661	56.9341	870.86,804.69	66.17
12_6673945-7673945:ENSG00000139197:H0	ENSG00000139197	PEX5	0.000276973	0.0118388	0.000276973	0.0112163	0.0246938	-0.055504	0.189815	-0.0166425	0.863625	311.143	314.637	2	0.27314814814814814,0.18981481481481483	-0.07676847406602219,-0.016642493164428465	0.42753432407206693,0.8636250780530842	310.5344844118808,311.1429372175201	-0.608453	956.65,936.13	20.52	2.48567e-06	0.0920199	0.0618197	0.0484982	0.0618197	0.0478688	1.29144	0.0160531	0.155989	-0.248636	1.78518e-06	1001.77	1012.95	2	0.24233983286908078,0.15598885793871867	-0.19487415330837726,-0.24863565652852979	0.00019894949500685196,1.7851831426454551e-06	1010.7822121150084,1001.7722791559709	9.00993	956.65,936.13	20.52
3_119638483-120638483:ENSG00000163430:H0	ENSG00000163430	FSTL1	0.0254883	0.0113385	0.0254883	0.0156653	1.62706	-0.276603	0.106481	0.159651	0.0972691	308.384	314.15	2	0.7222222222222222,0.10648148148148148	0.07255184585532437,0.15965064607620782	0.45342358932716287,0.09726911800163686	310.6028657386889,308.38442578185084	2.21844	960.12,936.7	23.42	0	0	0.124412	0.048865	0.124412	0.0699534	1.7785	-0.326861	0.107242	0.352721	0	976.984	1004.53	2	0.7019498607242339,0.10724233983286909	0.1079692808324156,0.35272141308051524	0.04061516566216856,5.505288062748664e-12	1020.4716107286249,976.9844241994833	43.4872	960.12,936.7	23.42
19_49429189-50429189:ENSG00000104951:H0	ENSG00000104951	IL4I1	0.0990494	0.200204	0.0990494	0.195504	0.506638	0.255014	0.398148	-0.314721	0.000859076	299.908	292.361	2	0.48148148148148145,0.39814814814814814	-0.44068224440848625,-0.3147212140282926	1.6219071175711234e-06,0.0008590760990695873	287.853413471259,299.9079254062392	-12.0545	952.34,921.92	30.42	4.8267e-05	0.136709	0.223981	0.24724	0.223981	0.194818	1.14969	0.317368	0.362117	-0.473266	0	933.647	952.774	2	0.4568245125348189,0.362116991643454	-0.4154506013566841,-0.4732661267298207	1.8694983995617246e-16,1.7087341792307293e-21	956.6628734414157,933.6466688285334	23.0162	952.34,921.92	30.42
10_131686812-132686812:ENSG00000151640:H0	ENSG00000151640	DPYSL4	0.251518	0.383738	0.251518	0.374648	0.671344	-0.0491901	0.199074	0.501516	2.77651e-08	279.884	265.155	2	0.24074074074074073,0.19907407407407407	0.5955032402461473,0.5015157099695507	8.498743832166684e-12,2.7765107393552744e-08	263.87724001470815,279.8843760004832	-16.0071	753.98,731.18	22.8	0.00336378	0.0919495	0.402281	0.419436	0.402281	0.419663	0.95858	-0.0435516	0.225627	0.634256	0	839.928	835.216	2	0.2827298050139276,0.22562674094707522	0.6475604152905554,0.6342560229006644	3.5852502003601646e-44,6.511317265427825e-42	829.53582394129,839.9275697480601	-10.3917	753.98,731.18	22.8
8_143917502-144917502:ENSG00000160948:H0	ENSG00000160948	VPS28	0.0905861	0.0355997	0.0905861	0.0429046	2.11134	0	0.143519	0.300975	0.00147212	300.918	315.801	3	0.6111111111111112,0.22685185185185186,0.14351851851851852	0.12868431845342299,0.2299766548950241,0.30097526166465316	0.18234593097603144,0.016142201111231914,0.0014721189656446915	309.3694382574976,305.30421466150096,300.91771851961875	4.065223595996656,4.386496141882219	990.35,934.94,908.99	55.40999999999997,25.950000000000045	0.0231479	0.0316268	0.219059	0.0524228	0.219059	0.0740233	2.95933	0	0.125348	0.468037	0	935.916	1008.84	3	0.5779944289693594,0.17409470752089137,0.12534818941504178	0.1907245379540608,0.38960460604878794,0.4680374268014184	0.00027303747199398725,1.6963610605141162e-14,5.356410341060144e-21	1011.3788227435074,965.579344341796,935.9163863661796	45.79947840171144,29.662957975616337	990.35,934.94,908.99	55.40999999999997,25.950000000000045
22_23254828-24254828:ENSG00000128218:H0	ENSG00000128218	VPREB3	0.0542405	0.0569423	0.0542405	0.0554516	0.978158	-0.0639503	0.143519	0.232896	0.0148063	305.15	309.694	2	0.17592592592592593,0.14351851851851852	0.23146652157409653,0.2328957976394881	0.015447876431985398,0.014806293061949444	305.22579114701125,305.15002699409746	0.0757642	971.51,944.2	27.31	0	0	0.170612	0.13207	0.170612	0.148358	1.15001	-0.124066	0.112813	0.413052	0	957.524	972.913	2	0.14345403899721448,0.11281337047353761	0.31673410864963225,0.4130524502541408	7.861445057787959e-10,2.8881290554907e-16	986.7288992135626,957.5239231906759	29.205	971.51,944.2	27.31
1_21232270-22232270:ENSG00000090686:H0	ENSG00000090686	USP48	0.135012	0.363665	0.135012	0.366623	0.368257	0.0961718	0.277778	-0.367439	8.48188e-05	295.509	266.532	2	0.375,0.2777777777777778	-0.6030351938725763,-0.36743934184234867	3.9523866329589965e-12,8.481884565883818e-05	262.355901473591,295.5086139527911	-33.1527	977.24,950.02	27.22	0.000393842	0.524297	0.155278	0.106407	0.155278	0.107134	1.44938	-0.0121784	0.253482	-0.394053	0	964.101	989.883	2	0.37047353760445684,0.25348189415041783	-0.3125513907097241,-0.39405339779235915	1.343038675928305e-09,8.027328292910603e-15	987.7776647488555,964.1007308556947	23.6769	977.24,950.02	27.22
10_59210007-60210007:ENSG00000165449:H0	ENSG00000165449	SLC16A9	0.0769595	0.0906374	0.0769595	0.0719932	1.06898	0.407752	0.300926	0.277416	0.0034951	302.524	307.786	2	0.7685185185185185,0.6990740740740741	0.1411768109762399,0.27741574049651646	0.1431171815636534,0.003495103535260907	308.99857772888623,302.5239811967436	6.4746	941.68,911.89	29.79	0.00215487	0.0319392	0.199037	0.232047	0.199037	0.160157	1.24277	0.506512	0.309192	0.446136	0	945.004	967.905	2	0.7729805013927576,0.6908077994428969	0.28989052910943125,0.44613577545725086	2.1201672446052627e-08,5.213366234900933e-19	993.1686061820361,945.0044823367692	48.1641	941.68,911.89	29.79
2_41450322-42450322:ENSG00000205086:H0	ENSG00000205086	C2orf91	0.122922	0.150426	0.122922	0.147238	0.834853	0.0306805	0.115741	0.350603	0.00018581	297.008	298.653	2	0.27314814814814814,0.11574074074074074	0.356873031177959,0.3506030016286251	0.00013945746915710596,0.0001858104963514877	296.45998195505416,297.00758726387477	-0.547605	968.83,941.55	27.28	0.0181427	0.171631	0.124058	0.0709175	0.124058	0.0652228	1.90207	0.131994	0.116992	0.352219	0	977.13	1006.35	2	0.2646239554317549,0.116991643454039	0.24434001215026507,0.35221916250190577	2.716104962866422e-06,5.9265510565181075e-12	1002.581696037765,977.1295618225573	25.4521	968.83,941.55	27.28
16_29591839-30591839:ENSG00000149922:H0	ENSG00000149922	TBX6	0.385538	0.534019	0.385538	0.297381	1.29645	0.795891	0.412037	-0.620917	0	258.576	277.737	2	0.4444444444444444,0.41203703703703703	-0.5150376951072303,-0.6209169386889272	1.0046263437065018e-08,5.909524365499848e-13	277.88252475262965,258.57599708206135	19.3065	886.17,855.66	30.51	0.999793	0.57146	0.358811	0.500856	0.358811	0.314652	1.14034	0.649709	0.376045	-0.599008	0	865.131	894.924	2	0.41643454038997213,0.37604456824512533	-0.547534711823134,-0.5990079681630375	1.509747285313381e-29,1.9755735757624547e-36	896.7403837469346,865.1307095377289	31.6097	886.17,855.66	30.51
1_162858621-163858621:ENSG00000143228:H0	ENSG00000143228	NUF2	0.000683288	0.012936	0.000683288	0.0126082	0.0541941	0.0661863	0.236111	-0.0261398	0.787309	311.099	314.485	2	0.39351851851851855,0.2361111111111111	0.1106906636366636,-0.02613978422497728	0.2518587534908176,0.7873086185092736	309.84141930124986,311.09903403767754	-1.25761	984.2,956.85	27.35	3.49127e-10	0.0275377	0.0967217	0.0504497	0.0967217	0.0530169	1.82436	-0.0583	0.150418	0.311001	1.63447e-09	988.162	1011.01	2	0.3384401114206128,0.15041782729805014	0.19990640184784572,0.3110011303319766	0.0001343321759937057,1.6344693716218523e-09	1010.0400903712863,988.1620644573602	21.878	984.2,956.85	27.35
5_96287507-97287507:ENSG00000164307:H0	ENSG00000164307	ERAP1	0.638889	0.724271	0.638889	0.56805	1.12471	0.291698	0.37963	0.799305	0	201.167	225.195	2	0.6944444444444444,0.6203703703703703	0.672829089963394,0.7993054806812895	1.1187695045760398e-15,2.0656597245403323e-25	246.07517129954857,201.16723121905676	44.9079	697.78,666.7	31.08	1	0.99927	0.537261	0.579031	0.537261	0.49691	1.0812	0.262607	0.385794	0.732981	0	748.039	783.936	2	0.658774373259053,0.6142061281337048	0.6898007000449803,0.7329809345817465	3.7231468730160825e-52,7.140419741669138e-62	792.7924298077108,748.0385866318402	44.7538	697.78,666.7	31.08
8_94771036-95771036:ENSG00000156172:H0	ENSG00000156172	C8orf37	0.105419	0.0640602	0.105419	0.100786	1.04597	-0.385484	0.171296	0.324683	0.000572064	299.142	304.382	2	0.28703703703703703,0.1712962962962963	0.21725299147978358,0.3246832204305924	0.023255347666193173,0.0005720637773161664	305.95115517527796,299.14164973393844	6.80951	991.66,966.81	24.85	0.0163952	0.0189114	0.168137	0.100232	0.168137	0.112802	1.49056	-0.359702	0.144847	0.410045	0	958.594	987.597	2	0.25348189415041783,0.14484679665738162	0.31646984603753514,0.41004546560321387	8.134001565002251e-10,4.958302697679494e-16	986.7956637102577,958.593648775659	28.202	991.66,966.81	24.85
4_10053660-11053660:ENSG00000109684:H0	ENSG00000109684	CLNK	0.132155	0.210929	0.132155	0.184273	0.717169	0.158051	0.462963	0.363532	0.000102149	295.865	293.858	2	0.5925925925925926,0.46296296296296297	0.2623079098818824,0.3635315591343582	0.005861598725225796,0.000102148925004341	303.4738537010654,295.8646778130256	7.60918	968.93,944.85	24.08	0.00515355	0.0249782	0.15976	0.150075	0.15976	0.138022	1.1575	0.0947426	0.477716	0.3997	0	962.191	977.244	2	0.6434540389972145,0.5222841225626741	0.31887150973446055,0.39969990495842267	5.96003420230793e-10,3.0551358964320375e-15	986.1863882987719,962.1908740309875	23.9955	968.93,944.85	24.08
11_73404554-74404554:ENSG00000175575:H0	ENSG00000175575	PAAF1	0.221292	0.0960809	0.221292	0.105757	2.09246	-0.428656	0.0787037	-0.470417	2.45046e-07	284.16	303.783	2	0.16666666666666666,0.0787037037037037	-0.3077554250031281,-0.4704165974757789	0.0011323004720421763,2.450455800849105e-07	300.42645457019,284.1600181445353	16.2664	984.85,931.69	53.16	0.984714	0.437337	0.223892	0.0945511	0.223892	0.13597	1.64663	-0.520357	0.100279	-0.473172	0	933.688	978.097	2	0.22423398328690808,0.10027855153203342	-0.30715438348493784,-0.47317249987871507	2.647776231150423e-09,1.7443543642338823e-21	989.1058932263347,933.6876599760727	55.4182	984.85,931.69	53.16
4_182796889-183796889:ENSG00000151718:H0	ENSG00000151718	WWC2	6.59446e-06	0.00247945	6.59446e-06	0.00242324	0.00272134	0.0308677	0.0925926	0.00256797	0.978857	311.172	315.593	2	0.18055555555555555,0.09259259259259259	0.04515417640761019,0.0025679689489337965	0.6410534598658078,0.9788574722290915	310.9524284478156,311.1721421948168	-0.219714	992.78,970.94	21.84	0	0	0.104685	0.0622809	0.104685	0.062538	1.67395	-0.00555655	0.118384	-0.323551	3.22578e-10	984.983	1007.38	2	0.21309192200557103,0.11838440111420613	-0.2284291084348846,-0.3235510924086174	1.2028492577673814e-05,3.22578297953341e-10	1005.4421932987245,984.9829645993534	20.4592	992.78,970.94	21.84
12_119209120-120209120:ENSG00000111725:H0	ENSG00000111725	PRKAB1	0.0213007	0.0252151	0.0213007	0.0244817	0.870069	-0.0300492	0.134259	0.145948	0.129952	308.848	313.178	2	0.47685185185185186,0.13425925925925927	0.10795411988248606,0.1459477411551288	0.26384504009606796,0.1299515609113317	309.90682081415576,308.8475195891045	1.0593	994.84,960.71	34.13	0.00590582	0.0199522	0.129611	0.0565424	0.129611	0.0616624	2.10194	-0.123194	0.101671	0.360015	0	974.847	1007.72	2	0.4331476323119777,0.10167130919220056	0.2255515606431106,0.3600152582270677	1.5570628185259583e-05,1.8591602723005232e-12	1005.9366511817678,974.8465952821651	31.0901	994.84,960.71	34.13
15_38177344-39177344:ENSG00000175779:H0	ENSG00000175779	C15orf53	0.0405625	0.117932	0.0405625	0.11386	0.356248	-0.0517213	0.226852	0.201401	0.0357272	306.701	302.8	2	0.3101851851851852,0.22685185185185186	0.3162994916660341,0.2014012385754173	0.0008062235613368127,0.0357271965343893	299.788474359681,306.7007838209652	-6.91231	977.98,948.28	29.7	0.00464565	0.023482	0.150145	0.104589	0.150145	0.107701	1.39409	-0.0339538	0.154596	0.387485	0	966.276	989.655	2	0.2298050139275766,0.15459610027855153	0.2838158216206076,0.38748533485015646	4.268226989588034e-08,2.413212841952447e-14	994.5319532012346,966.2756958346527	28.2563	977.98,948.28	29.7
17_48986650-49986650:ENSG00000064300:H0	ENSG00000064300	NGFR	3.56025e-05	0.0368186	3.56025e-05	0.0356609	0.000998362	-0.0324652	0.337963	-0.00596678	0.950899	311.169	311.933	2	0.47685185185185186,0.33796296296296297	-0.13507049369194363,-0.005966783328017823	0.16140979113336842,0.9508993766144259	309.184302997012,311.16900926053023	-1.98471	988.22,966.83	21.39	0.00448672	0.0173712	0.123456	0.0859679	0.123456	0.0864041	1.42882	-0.00581409	0.36351	0.351363	0	977.376	998.123	2	0.467966573816156,0.3635097493036212	0.25379810380094886,0.35136287382379966	1.0670781687658911e-06,6.7183985815020065e-12	1000.7783770363733,977.376395776448	23.402	988.22,966.83	21.39
2_23584905-24584905:ENSG00000115129:H0	ENSG00000115129	TP53I3	0.0521839	0.0481687	0.0521839	0.0477237	1.09346	0.0729957	0.143519	-0.228438	0.0168875	305.385	310.574	2	0.18518518518518517,0.14351851851851852	-0.2183747231349533,-0.2284379856962355	0.022535408780010466,0.01688749516262739	305.8957516554321,305.384616331048	0.511135	975.0,948.87	26.13	0.00152451	0.0053329	0.159948	0.0866587	0.159948	0.0810863	1.97256	0.104028	0.115599	-0.399935	0	962.111	1000.21	2	0.17827298050139276,0.11559888579387187	-0.27129581099260264,-0.3999348101169909	1.714056121568585e-07,2.933614055775654e-15	997.2353872801906,962.1106094678838	35.1248	975.0,948.87	26.13
19_3188526-4188526:ENSG00000186111:H0	ENSG00000186111	PIP5K1C	0.326927	0.203263	0.326927	0.207714	1.57393	-0.130945	0.101852	0.571775	0	268.416	290.709	2	0.16666666666666666,0.10185185185185185	0.4507836100222804,0.5717749634013656	8.706516675338687e-07,8.365535413352354e-11	286.6396898510337,268.4155567214204	18.2241	883.86,842.4	41.46	0.995615	0.124171	0.373412	0.312729	0.373412	0.310092	1.2042	0.0219472	0.100279	0.611075	0	856.861	897.305	2	0.14484679665738162,0.10027855153203342	0.5470478528131552,0.6110747183621377	1.7315137743666875e-29,3.1358267064497883e-38	897.0135048813605,856.860698270398	40.1528	883.86,842.4	41.46
21_41976916-42976916:ENSG00000160188:H0	ENSG00000160188	RSPH1	0.309271	0.389934	0.309271	0.395849	0.781287	-0.019665	0.263889	0.556122	3.43178e-10	271.212	261.43	2	0.32407407407407407,0.2638888888888889	0.5688635501131946,0.5561217764691366	1.093835071038101e-10,3.4317815145738634e-10	268.9471066208709,271.21195364802344	-2.26485	803.52,742.99	60.53	0.249548	0.999961	0.508738	0.460968	0.508738	0.493579	1.03071	-0.108202	0.285515	0.713259	0	769.512	786.306	2	0.35376044568245124,0.28551532033426186	0.6517494116585097,0.7132590157389399	6.601512907145123e-45,3.2755293294119634e-57	826.1549068108949,769.5116895106041	56.6432	803.52,742.99	60.53
1_110753720-111753720:ENSG00000064886:H0	ENSG00000064886	CHI3L2	0.481434	0.372078	0.481434	0.431516	1.11568	-0.201815	0.398148	0.693855	0	240.251	254.858	2	0.5925925925925926,0.39814814814814814	0.5835111156774018,0.693854603761306	2.7624173171924817e-11,6.064278409427384e-17	266.217757267198,240.2505097530683	25.9672	745.25,715.27	29.98	0.948938	0.999938	0.579206	0.594648	0.579206	0.607476	0.953464	-0.0842806	0.399721	0.761056	0	713.926	694.843	2	0.5194986072423399,0.3997214484679666	0.7683281817300546,0.7610560774606497	2.31405036992573e-71,2.823506128074516e-69	704.3099787242851,713.9262244724187	-9.61625	745.25,715.27	29.98
11_108016682-109016682:ENSG00000178202:H0	ENSG00000178202	KDELC2	0.252397	0.228186	0.252397	0.228675	1.10374	0.0337596	0.152778	-0.502391	2.60307e-08	279.757	287.813	2	0.16203703703703703,0.1527777777777778	-0.4776357760181058,-0.5023913716049351	1.5065661135248714e-07,2.603069292849195e-08	283.20659724943954,279.7574567784632	3.44914	892.72,869.44	23.28	0.419413	0.182406	0.342317	0.316184	0.342317	0.310192	1.10357	0.0371231	0.125348	-0.585079	0	874.248	897.253	2	0.13649025069637882,0.12534818941504178	-0.5389269290274342,-0.5850790469488243	1.648446366015468e-28,1.9059397008675673e-34	901.5034897701336,874.2483517458802	27.2551	892.72,869.44	23.28
4_541209-1541209:ENSG00000179979:H0	ENSG00000179979	CRIPAK	0.264985	0.26724	0.264985	0.256056	1.03487	0.0843915	0.0972222	0.514767	1.02573e-08	277.924	283.91	2	0.12037037037037036,0.09722222222222222	0.49272349813841804,0.5147669229304987	5.253676678852804e-08,1.0257347033627458e-08	281.1384050842918,277.9235044557543	3.2149	912.42,882.33	30.09	0.0929697	0.325479	0.289615	0.243074	0.289615	0.238004	1.21685	0.050993	0.118384	0.538159	0	901.922	932.983	2	0.1532033426183844,0.11838440111420613	0.4790768026039442,0.5381588220762646	4.689881467340877e-22,2.0336223485177786e-28	931.0774854909175,901.9218261221579	29.1557	912.42,882.33	30.09
11_2421363-3421363:ENSG00000110628:H0	ENSG00000110628	SLC22A18	0.0419144	0.0206298	0.0419144	0.0206698	2.02781	0.0109817	0.157407	0.20473	0.0327221	306.548	313.599	2	0.30092592592592593,0.1574074074074074	-0.011937880382249844,0.20473010150454313	0.9019466593501233,0.032722077709023106	311.1574618997857,306.5484923331607	4.60897	922.44,897.69	24.75	0.00614421	0.218843	0.126961	0.0696972	0.126961	0.0641045	1.98052	0.100282	0.199164	0.356315	0	975.938	1006.78	2	0.30919220055710306,0.1991643454038997	0.2248857198451829,0.3563152735012972	1.6521044126687886e-05,3.2358372997891902e-12	1006.0500755773496,975.9381211844187	30.112	922.44,897.69	24.75
17_44399705-45399705:ENSG00000167131:H0	ENSG00000167131	CCDC103																						0.174439	0.169848	0.174439	0.141827	1.22994	0.245128	0.31337	-0.417659	0	955.864	975.656	2	0.7771587743732591,0.6866295264623955	-0.35442750839793286,-0.4176588827617328	4.281346806779277e-12,1.2486657783168199e-16	976.4894205566466,955.8637418753472	20.6257	968.05,947.11	20.94
17_75088991-76088991:ENSG00000188126:H0	ENSG00000188126	MYO15B																						0.19155	0.100336	0.19155	0.124494	1.53863	-0.239942	0.101671	0.437665	0	948.345	982.834	2	0.16295264623955433,0.10167130919220056	0.2927650761184293,0.43766456166385287	1.5137453315210044e-08,2.808623323644645e-18	992.511561358997,948.3445863013694	44.167	954.46,899.89	54.57
